# A quantitative characterization of early neuron generation in the developing zebrafish telencephalon

**DOI:** 10.1101/2023.04.18.537159

**Authors:** Glòria Casas Gimeno, Ekaterina Dvorianinova, Carla-Sophie Lembke, Emma SC Dijkstra, Hussam Abbas, Yuanyuan Liu, Judith TML Paridaen

## Abstract

The adult brain is made up of anatomically and functionally distinct regions with specific neuronal compositions. At the root of this neuronal diversity are neural stem and progenitor cells (NPCs) that produce many neurons throughout embryonic development. During development, NPCs switch from initial expanding divisions to neurogenic divisions, which marks the onset of neurogenesis. Here, we aimed to understand when NPCs switch division modes to generate the first neurons in the anterior-most part of the zebrafish brain, the telencephalon. To this end, we used the deep learning-based segmentation method Cellpose and clonal analysis of individual NPCs to assess production of neurons by NPCs in the first 24 hours of zebrafish telencephalon development. Our results provide a quantitative atlas detailing the production of telencephalic neurons and NPC division modes between 14 and 24 hours post-fertilization. We find that within this timeframe, the switch to neurogenesis is gradual, with considerable heterogeneity in individual NPC neurogenic potential and division rates. This quantitative characterization of initial neurogenesis in the zebrafish telencephalon establishes a basis for future studies aimed at illuminating the molecular mechanisms and regulators of early neurogenesis.
