## Supplemental Table 1 for "A quantitative characterization of early neuron generation in the developing zebrafish telencephalon"

### Sheet: Sheet1
date	stage	fish	dataset	total_count	neuron_count	progenitor_count	percentage_neurons	percentage_progenitors			Genetic background
20220928	24hpf	fish12_2	2	2742	935	1807	34.0992	65.9008		dataset_1	AB
20220928	24hpf	fish3_2	2	3508	1299	2209	37.0296	62.9704		dataset_2	AB
20220928	24hpf	fish6_2	2	3153	1154	1999	36.6001	63.3999		dataset_3	AB
20220928	24hpf	fish7_2	2	3493	1122	2371	32.1214	67.8786		dataset_4	AB
20220928	24hpf	fish8_2	2	2504	659	1845	26.3179	73.6821		dataset_5	AB
20220928	24hpf	fish9_2	2	2832	775	2057	27.3658	72.6342		dataset_6	tg(nestin::GFP)
20221005	24hpf	fish2_2_	2	3662	1002	2660	27.3621	72.6379		dataset_7	tg(GBS::mCherry-Odc1) - Casper/AB background
20221128	24hpf	fish1_4	4	2597	473	2124	18.2133	81.7867
20221128	24hpf	fish2_4	4	2389	383	2006	16.0318	83.9682
20221128	24hpf	fish3_4	4	3052	657	2395	21.5269	78.4731
20221128	24hpf	fish4_4	4	2336	379	1957	16.2243	83.7757
20221128	24hpf	fish5_4	4	2848	666	2182	23.3848	76.6152
20221128	24hpf	fish6_4	4	3026	711	2315	23.4964	76.5036
20221128	24hpf	fish7_4	4	3256	784	2472	24.0786	75.9214
20221128	24hpf	fish8_4	4	2607	662	1945	25.3932	74.6068
20221219	24hpf	fish3_5	5	3093	924	2169	29.8739	70.1261
20221219	24hpf	fish5_5	5	2110	441	1669	20.9005	79.0995
20221219	24hpf	fish7_5	5	2339	424	1915	18.1274	81.8726
20221219	24hpf	fish8_5	5	3144	710	2434	22.5827	77.4173
20220120	24hpf	fish1	6	2686	1404	1282	52.271	47.729
20220120	24hpf	fish10	6	2220	848	1372	38.1982	61.8018
20220120	24hpf	fish11	6	2908	1223	1685	42.0564	57.9436
20220120	24hpf	fish2	6	2283	1144	1139	50.1095	49.8905
20220120	24hpf	fish3	6	2466	1119	1347	45.3771	54.6229
20220120	24hpf	fish4	6	2029	903	1126	44.5047	55.4953
20220120	24hpf	fish5	6	2267	1097	1170	48.3899	51.6101
20220120	24hpf	fish6	6	2391	933	1458	39.0213	60.9787
20220120	24hpf	fish7	6	1959	793	1166	40.4798	59.5202
20220120	24hpf	fish8	6	2223	978	1245	43.9946	56.0054
20220120	24hpf	fish9	6	2214	908	1306	41.0117	58.9883
20220930	22hpf	fish1_2	2	3340	782	2558	23.4132	76.5868
20220930	22hpf	fish3_2	2	3379	1155	2224	34.1817	65.8183
20220930	22hpf	fish4_2	2	3220	1024	2196	31.8012	68.1988
20220930	22hpf	fish5_2	2	1735	526	1209	30.317	69.683
20220930	22hpf	fish6_2	2	3066	834	2232	27.2016	72.7984
20221005	22hpf	fish1_2_	2	2735	1131	1604	41.3528	58.6472
20221005	22hpf	fish2_2_	2	3225	1291	1934	40.031	59.969
20221219	22hpf	fish1_5	5	2526	571	1955	22.6049	77.3951
20221219	22hpf	fish2_5	5	2812	651	2161	23.1508	76.8492
20220120	22hpf	fish1	6	2084	558	1526	26.7754	73.2246
20220120	22hpf	fish10	6	2466	589	1877	23.8848	76.1152
20220120	22hpf	fish11	6	2211	551	1660	24.9209	75.0791
20220120	22hpf	fish12	6	1605	376	1229	23.4268	76.5732
20220120	22hpf	fish2	6	2224	610	1614	27.4281	72.5719
20220120	22hpf	fish3	6	2053	584	1469	28.4462	71.5538
20220120	22hpf	fish4	6	2404	695	1709	28.9101	71.0899
20220120	22hpf	fish6	6	2059	675	1384	32.7829	67.2171
20220120	22hpf	fish7	6	2562	836	1726	32.6308	67.3692
20220120	22hpf	fish8	6	2058	523	1535	25.413	74.587
20220120	22hpf	fish9	6	1966	450	1516	22.8891	77.1109
20210803	22hpf	fish1	7	1670	472	1198	28.2635	71.7365
20210803	22hpf	fish2	7	1620	397	1223	24.5062	75.4938
20210803	22hpf	fish3	7	1977	583	1394	29.4891	70.5109
20210803	22hpf	fish4	7	1571	478	1093	30.4265	69.5735
20220930	20hpf	fish2_2	2	1882	490	1392	26.0361	73.9639
20220930	20hpf	fish3_2	2	2008	400	1608	19.9203	80.0797
20220930	20hpf	fish4_2	2	2519	362	2157	14.3708	85.6292
20220930	20hpf	fish5_2	2	2274	359	1915	15.7872	84.2128
20221005	20hpf	fish1_2	2	2447	471	1976	19.2481	80.7519
20221005	20hpf	fish12_2	2	2819	522	2297	18.5172	81.4828
20221028	20hpf	fish1_3	3	2295	368	1927	16.0349	83.9651
20221028	20hpf	fish2_3	3	1545	262	1283	16.9579	83.0421
20221028	20hpf	fish4_3	3	1865	230	1635	12.3324	87.6676
20221028	20hpf	fish5_3	3	2172	351	1821	16.1602	83.8398
20221219	20hpf	fish1_5	5	2020	323	1697	15.9901	84.0099
20220120	20hpf	fish1	6	1767	420	1347	23.7691	76.2309
20220120	20hpf	fish10	6	1828	404	1424	22.1007	77.8993
20220120	20hpf	fish12	6	1445	141	1304	9.75779	90.2422
20220120	20hpf	fish13	6	1841	360	1481	19.5546	80.4454
20220120	20hpf	fish2	6	1882	528	1354	28.0553	71.9447
20220120	20hpf	fish3	6	1598	285	1313	17.8348	82.1652
20220120	20hpf	fish4	6	2073	431	1642	20.7911	79.2089
20220120	20hpf	fish5	6	2075	339	1736	16.3373	83.6627
20220120	20hpf	fish6	6	1782	406	1376	22.7834	77.2166
20220120	20hpf	fish7	6	1952	368	1584	18.8525	81.1475
20220120	20hpf	fish8	6	1713	421	1292	24.5768	75.4232
20220120	20hpf	fish9	6	1949	296	1653	15.1873	84.8127
20220919	18hpf	fish4_1	1	1492	72	1420	4.82574	95.1743
20220919	18hpf	fish5_1	1	1573	84	1489	5.34011	94.6599
20220920	18hpf	fish6_1	1	1600	87	1513	5.4375	94.5625
20220920	18hpf	fish8_1	1	1248	31	1217	2.48397	97.516
20220920	18hpf	fish9_1	1	1793	77	1716	4.29448	95.7055
20221003	18hpf	fish1_2	2	1117	24	1093	2.14861	97.8514
20221003	18hpf	fish2_2	2	1381	31	1350	2.24475	97.7552
20221003	18hpf	fish4_2	2	1274	29	1245	2.2763	97.7237
20221003	18hpf	fish5_2	2	1138	45	1093	3.95431	96.0457
20221005	18hpf	fish1_2	2	1408	43	1365	3.05398	96.946
20220120	18hpf	fish1	6	1616	113	1503	6.99257	93.0074
20220120	18hpf	fish10	6	1390	85	1305	6.11511	93.8849
20220120	18hpf	fish11	6	1311	93	1218	7.09382	92.9062
20220120	18hpf	fish12	6	1280	92	1188	7.1875	92.8125
20220120	18hpf	fish13	6	1246	98	1148	7.86517	92.1348
20220120	18hpf	fish14	6	1046	46	1000	4.39771	95.6023
20220120	18hpf	fish16	6	1302	111	1191	8.52535	91.4747
20220120	18hpf	fish17	6	1480	122	1358	8.24324	91.7568
20220120	18hpf	fish2	6	1418	106	1312	7.47532	92.5247
20220120	18hpf	fish3	6	1346	88	1258	6.53789	93.4621
20220120	18hpf	fish4	6	1459	63	1396	4.31803	95.682
20220120	18hpf	fish5	6	1351	72	1279	5.32939	94.6706
20220120	18hpf	fish6	6	1290	83	1207	6.43411	93.5659
20220120	18hpf	fish7	6	1302	91	1211	6.98925	93.0108
20220120	18hpf	fish8	6	1371	88	1283	6.41867	93.5813
20220120	18hpf	fish9	6	1183	65	1118	5.49451	94.5055
20210803	18hpf	fish1	7	1012	58	954	5.73123	94.2688
20210803	18hpf	fish2	7	937	87	850	9.28495	90.715
20210803	18hpf	fish4	7	1152	115	1037	9.98264	90.0174
20220920	16hpf	fish2_1	1	872	8	864	0.917431	99.0826
20220923	16hpf	fish4_1	1	722	7	715	0.969529	99.0305
20220923	16hpf	fish5_1	1	754	8	746	1.06101	98.939
20220923	16hpf	fish6_1	1	787	11	776	1.39771	98.6023
20220924	16hpf	fish7_1	1	886	15	871	1.693	98.307
20221003	16hpf	fish1_2	2	1110	21	1089	1.89189	98.1081
20221003	16hpf	fish3_2	2	924	15	909	1.62338	98.3766
20221003	16hpf	fish4_2	2	1131	26	1105	2.29885	97.7011
20221003	16hpf	fish5_2	2	1099	27	1072	2.45678	97.5432
20221005	16hpf	fish1_2_	2	948	19	929	2.00422	97.9958
20221005	16hpf	fish2_2	2	1033	7	1026	0.677638	99.3224
20220120	16hpf	fish1	6	1254	28	1226	2.23285	97.7671
20220120	16hpf	fish10	6	1168	19	1149	1.62671	98.3733
20220120	16hpf	fish11	6	1008	27	981	2.67857	97.3214
20220120	16hpf	fish12	6	1282	46	1236	3.58814	96.4119
20220120	16hpf	fish13	6	1212	35	1177	2.88779	97.1122
20220120	16hpf	fish14	6	1251	46	1205	3.67706	96.3229
20220120	16hpf	fish15	6	1198	31	1167	2.58765	97.4124
20220120	16hpf	fish16	6	812	5	807	0.615764	99.3842
20220120	16hpf	fish17	6	946	8	938	0.845666	99.1543
20220120	16hpf	fish18	6	1032	14	1018	1.35659	98.6434
20220120	16hpf	fish2	6	1187	31	1156	2.61163	97.3884
20220120	16hpf	fish3	6	1053	24	1029	2.2792	97.7208
20220120	16hpf	fish4	6	1193	21	1172	1.76027	98.2397
20220120	16hpf	fish5	6	1351	34	1317	2.51665	97.4833
20220120	16hpf	fish6	6	837	13	824	1.55317	98.4468
20220120	16hpf	fish7	6	945	15	930	1.5873	98.4127
20220120	16hpf	fish8	6	1159	20	1139	1.72563	98.2744
20220120	16hpf	fish9	6	1372	71	1301	5.17493	94.8251
20210803	16hpf	fish1	7	890	33	857	3.70787	96.2921
20210803	16hpf	fish2	7	926	27	899	2.91577	97.0842
20210803	16hpf	fish3	7	839	14	825	1.66865	98.3313
20210803	16hpf	fish4	7	896	41	855	4.57589	95.4241
20220930	14hpf	fish1_2	2	420	0	420	0	100
20220930	14hpf	fish2_2	2	587	0	587	0	100
20220930	14hpf	fish3_2	2	344	0	344	0	100
20220930	14hpf	fish4_2	2	381	0	381	0	100
20220930	14hpf	fish5_2	2	368	0	368	0	100
20220930	14hpf	fish6_2	2	280	0	280	0	100
20221005	14hpf	fish1_2_	2	405	0	405	0	100
20220120	14hpf	fish1	6	435	0	435	0	100
20220120	14hpf	fish10	6	412	3	409	0.728155	99.2718
20220120	14hpf	fish11	6	494	4	490	0.809717	99.1903
20220120	14hpf	fish12	6	463	8	455	1.72786	98.2721
20220120	14hpf	fish13	6	327	1	326	0.30581	99.6942
20220120	14hpf	fish14	6	465	7	458	1.50538	98.4946
20220120	14hpf	fish15	6	376	2	374	0.531915	99.4681
20220120	14hpf	fish16	6	493	14	479	2.83976	97.1602
20220120	14hpf	fish17	6	488	7	481	1.43443	98.5656
20220120	14hpf	fish18	6	513	8	505	1.55945	98.4405
20220120	14hpf	fish19	6	696	12	684	1.72414	98.2759
20220120	14hpf	fish2	6	536	0	536	0	100
20220120	14hpf	fish20	6	416	4	412	0.961538	99.0385
20220120	14hpf	fish3	6	439	0	439	0	100
20220120	14hpf	fish4	6	475	1	474	0.210526	99.7895
20220120	14hpf	fish5	6	375	0	375	0	100
20220120	14hpf	fish6	6	483	5	478	1.0352	98.9648
20220120	14hpf	fish7	6	280	0	280	0	100
20220120	14hpf	fish8	6	507	0	507	0	100
20220120	14hpf	fish9	6	442	2	440	0.452489	99.5475
20210803	14hpf	fish1	7	436	2	434	0.458716	99.5413
20210803	14hpf	fish2	7	567	3	564	0.529101	99.4709
20210803	14hpf	fish3	7	654	19	635	2.9052	97.0948
20210803	14hpf	fish4	7	337	0	337	0	100
