## Supplemental Table 2 for "A quantitative characterization of early neuron generation in the developing zebrafish telencephalon"

### Sheet: 10->16 hpf
	Number of cells	Number of progenitors	Number of neurons	Position	Fish #
Clone 1	3	3	0	Ventral	Fish 1
Clone 2	2	2	0	Ventral	Fish 1
Clone 3	2	2	0	Dorsal	Fish 1
Clone 4	2	2	0	Dorsal	Fish 1
Clone 5	1	1	0	Ventral	Fish 1
Clone 6	1	1	0	Ventral	Fish 1
Clone 7	1	1	0	Dorsal	Fish 1
Clone 8	1	1	0	Dorsal	Fish 1
Clone 9	2	2	0	Dorsal	Fish 1
Clone 10	2	2	0	Dorsal	Fish 1
Clone 11	1	1	0	Ventral	Fish 2
Clone 12	1	1	0	Ventral	Fish 2
Clone 13	1	1	0	Dorsal	Fish 2
Clone 14	1	1	0	Ventral	Fish 3
Clone 15	2	2	0	Ventral	Fish 3
Clone 16	2	2	0	Dorsal	Fish 3
Clone 17	2	2	0	Dorsal	Fish 4
Clone 18	2	2	0	Dorsal	Fish 5
Clone 19	1	1	0	Ventral	Fish 5
Clone 20	1	1	0	Dorsal	Fish 5
Clone 21	2	2	0	Dorsal	Fish 5
Clone 22	1	1	0	Dorsal	Fish 5
Clone 23	1	1	0	Dorsal	Fish 5
Clone 24	3	3	0	Dorsal	Fish 5
Clone 25	1	1	0	Dorsal	Fish 5
Clone 26	2	2	0	Dorsal	Fish 5
Clone 27	2	2	0	Dorsal	Fish 6
Clone 28	3	3	0	Ventral	Fish 6
Clone 29	2	2	0	Ventral	Fish 6
Clone 30	3	3	0	Dorsal	Fish 6
Clone 31	2	2	0	Dorsal	Fish 7
Clone 32	3	3	0	Dorsal	Fish 7
Clone 33	1	1	0	Ventral	Fish 7
Clone 34	1	1	0	Ventral	Fish 7
Clone 35	1	1	0	Ventral	Fish 7
Clone 36	2	2	0	Dorsal	Fish 7
Clone 37	2	2	0	Dorsal	Fish 7
Clone 38	3	3	0	Dorsal	Fish 8
Clone 39	2	2	0	Dorsal	Fish 8
Clone 40	2	2	0	Dorsal	Fish 8
Clone 41	1	1	0	Dorsal	Fish 8
Clone 42	2	2	0	Dorsal	Fish 8
Clone 43	2	2	0	Dorsal	Fish 8
Clone 44	2	2	0	Dorsal	Fish 9
Clone 45	1	1	0	Ventral	Fish 9
Clone 46	1	1	0	Ventral	Fish 10
Clone 47	1	1	0	Ventral	Fish 10
Clone 48	3	3	0	Dorsal	Fish 10
Clone 49	2	2	0	Ventral	Fish 10
Clone 50	2	2	0	Dorsal	Fish 10
Clone 51	1	1	0	Ventral	Fish 10
Clone 52	1	1	0	Ventral	Fish 10

### Sheet: 10->20 hpf
	Number of cells	Number of progenitors	Number of neurons	Position	Fish #
Clone 1	2	1	1	Ventral	Fish 1
Clone 2	3	3	0	Dorsal	Fish 1
Clone 3	1	1	0	Dorsal	Fish 1
Clone 4	2	2	0	Dorsal	Fish 1
Clone 5	2	1	1	Ventral	Fish 1
Clone 6	1	0	1	Ventral	Fish 1
Clone 7	4	4	0	Ventral	Fish 1
Clone 8	1	1	0	Ventral	Fish 1
Clone 9	2	0	2	Dorsal	Fish 1
Clone 10	2	2	0	Ventral	Fish 1
Clone 11	3	3	0	Dorsal	Fish 1
Clone 12	2	2	0	Ventral	Fish 2
Clone 13	3	3	0	Ventral	Fish 2
Clone 14	3	3	0	Ventral	Fish 2
Clone 15	4	4	0	Ventral	Fish 2
Clone 16	1	1	0	Dorsal	Fish 2
Clone 17	1	1	0	Dorsal	Fish 3
Clone 18	4	4	0	Ventral	Fish 4
Clone 19	2	2	0	Ventral	Fish 4
Clone 20	2	2	0	Ventral	Fish 4
Clone 21	1	1	0	Dorsal	Fish 5
Clone 22	1	1	0	Dorsal	Fish 5
Clone 23	1	1	0	Dorsal	Fish 5
Clone 24	2	1	1	Dorsal	Fish 6
Clone 25	2	0	2	Dorsal	Fish 6
Clone 26	2	2	0	Ventral	Fish 6
Clone 27	2	0	2	Dorsal	Fish 6
Clone 28	3	2	1	Ventral	Fish 6
Clone 29	2	0	2	Ventral	Fish 6
Clone 30	1	1	0	Dorsal	Fish 6
Clone 31	1	0	1	Dorsal	Fish 6
Clone 32	2	0	2	Dorsal	Fish 6
Clone 33	2	2	0	Ventral	Fish 6
Clone 34	2	0	2	Dorsal	Fish 6
Clone 35	1	1	0	Dorsal	Fish 7
Clone 36	1	1	0	Dorsal	Fish 7
Clone 37	2	2	0	Ventral	Fish 7
Clone 38	3	3	0	Dorsal	Fish 8
Clone 39	3	3	0	Dorsal	Fish 8
Clone 40	1	0	1	Dorsal	Fish 8
Clone 41	2	2	0	Dorsal	Fish 8
Clone 42	2	2	0	Dorsal	Fish 8
Clone 43	4	4	0	Dorsal	Fish 8
Clone 44	1	1	0	Ventral	Fish 8
Clone 45	1	1	0	Dorsal	Fish 9
Clone 46	2	2	0	Dorsal	Fish 9
Clone 47	2	0	2	Ventral	Fish 9
Clone 48	2	0	2	Ventral	Fish 9

### Sheet: 10->24 hpf
	Number of cells	Number of progenitors	Number of neurons	Position	Fish #
Clone 1	2	2	0	Ventral	Fish 1
Clone 2	5	5	0	Dorsal	Fish 1
Clone 3	2	2	0	Dorsal	Fish 1
Clone 4	2	2	0	Ventral	Fish 1
Clone 5	5	2	3	Ventral	Fish 1
Clone 6	3	3	0	Dorsal	Fish 1
Clone 7	3	3	0	Ventral	Fish 1
Clone 8	5	2	3	Dorsal	Fish 1
Clone 9	5	0	5	Ventral	Fish 1
Clone 10	2	1	1	Dorsal	Fish 1
Clone 11	5	4	1	Dorsal	Fish 1
Clone 12	2	1	1	Ventral	Fish 1
Clone 13	4	2	2	Ventral	Fish 1
Clone 14	4	1	3	Ventral	Fish 1
Clone 15	1	1	0	Ventral	Fish 1
Clone 16	1	0	1	Dorsal	Fish 1
Clone 17	3	3	0	Dorsal	Fish 1
Clone 18	5	3	2	Dorsal	Fish 1
Clone 19	2	2	0	Ventral	Fish 1
Clone 20	2	2	0	Dorsal	Fish 1
Clone 21	3	2	1	Dorsal	Fish 2
Clone 22	3	1	2	Ventral	Fish 2
Clone 23	2	2	0	Ventral	Fish 2
Clone 24	3	2	1	Dorsal	Fish 2
Clone 25	1	1	0	Ventral	Fish 2
Clone 26	4	3	1	Dorsal	Fish 2
Clone 27	2	0	2	Ventral	Fish 2
Clone 28	2	2	0	Ventral	Fish 2
Clone 29	3	3	0	Ventral	Fish 2
Clone 30	4	4	0	Dorsal	Fish 3
Clone 31	1	0	1	Dorsal	Fish 3
Clone 32	5	5	0	Ventral	Fish 4
Clone 33	2	2	0	Dorsal	Fish 4
Clone 34	2	1	1	Dorsal	Fish 4
Clone 35	1	0	1	Dorsal	Fish 4
Clone 36	4	4	0	Ventral	Fish 4
Clone 37	2	0	2	Dorsal	Fish 4
Clone 38	2	2	0	Dorsal	Fish 4
Clone 39	3	2	1	Ventral	Fish 4
Clone 40	3	1	2	Dorsal	Fish 5
Clone 41	2	2	0	Dorsal	Fish 5
Clone 42	2	2	0	Ventral	Fish 5
Clone 43	3	2	1	Dorsal	Fish 6
Clone 44	3	3	0	Ventral	Fish 6
Clone 45	3	2	1	Dorsal	Fish 6
Clone 46	3	2	1	Ventral	Fish 6
Clone 47	1	1	0	Dorsal	Fish 6
Clone 48	4	4	0	Dorsal	Fish 6
Clone 49	1	0	1	Dorsal	Fish 6
Clone 50	2	0	2	Ventral	Fish 6
Clone 51	2	2	0	Dorsal	Fish 6
Clone 52	2	1	1	Ventral	Fish 6
Clone 53	2	2	0	Dorsal	Fish 7
Clone 54	2	1	1	Dorsal	Fish 7

### Sheet: 16->24 hpf
	Number of cells	Number of progenitors	Number of neurons	Position	Fish #
Clone 1	3	3	0	Ventral	Fish 1
Clone 2	3	2	1	Ventral	Fish 1
Clone 3	2	1	1	Dorsal	Fish 1
Clone 4	2	2	0	Dorsal	Fish 1
Clone 5	4	4	0	Ventral	Fish 1
Clone 6	1	1	0	Dorsal	Fish 1
Clone 7	1	0	1	Dorsal	Fish 1
Clone 8	5	4	1	Dorsal	Fish 1
Clone 9	2	2	0	Ventral	Fish 1
Clone 10	3	2	1	Dorsal	Fish 1
Clone 11	1	0	1	Dorsal	Fish 2
Clone 12	3	3	0	Dorsal	Fish 2
Clone 13	4	2	2	Dorsal	Fish 2
Clone 14	2	2	0	Ventral	Fish 2
Clone 15	4	3	1	Ventral	Fish 2
Clone 16	5	3	2	Ventral	Fish 2
Clone 17	1	0	1	Dorsal	Fish 3
Clone 18	1	1	0	Ventral	Fish 3
Clone 19	1	0	1	Ventral	Fish 3
Clone 20	3	3	0	Dorsal	Fish 3
Clone 21	1	1	0	Dorsal	Fish 3
Clone 22	2	1	1	Ventral	Fish 3
Clone 23	2	2	0	Dorsal	Fish 4
Clone 24	2	0	2	Ventral	Fish 4
Clone 25	4	2	2	Dorsal	Fish 4
